# *Sphingomonas nivalis* sp. nov., a novel psychrophilic bacteria isolated from a permanent snowfield in Glacier Peaks Wilderness Area, Washington State, USA

**DOI:** 10.1101/2025.06.11.659111

**Authors:** Shawn P. Brown, Amerah Odeh

## Abstract

A novel chemoheterotrophic psychrophilic bacterium, designated as strain I4^T^ was isolated form a permanent snowfield in Washington State, USA. Growth is extremely slow, regardless of temperate (tested between 4°-25° C) but was had marginal optimal growth at 8.5° C. I4^T^ was determined to be able to utilize 102 of the 190 tested carbon sources, 70 or the 95 tested nitrogen sources, 34 or the 59 tested phosphorous sources, and 10 of the 35 tested sulfur sources. I4^T^ was seen to grow from pH 5.0-5.5 but could grow as low as 4.5 pH and as high as 9.5 pH with specific amendments. The genome of I4^T^ was sequenced and it is approximate 4.0 Mb and has a G + C content of 66.2 mol%. Phylogenomic analyses using two independent methods places I4^T^ within the genus *Sphingomonas* with *S. sanguinis* being its closest relative. On the basis of its genomic, physiological, and morphological properties, I4^T^ (=ATCC TSD-357^T^= NCIMB 15472^T^) is proposed as the type strain of a novel species, *Sphingomonas nivalis* sp. nov.
