## Supplementary material for "*Sphingomonas nivalis* sp. nov., a novel psychrophilic bacteria isolated from a permanent snowfield in Glacier Peaks Wilderness Area, Washington State, USA": Table S1

### Sheet: Sheet1
Table S1 List of genes used for phylogenomic analyses using autoMLST. In all 83 genes were used for these tree generation. Presented are autoMLST gene ID, gene name, gene function, and extend gene name with descriptions.
autoMLST Gene ID	Gene	Gene function	Gene Name with description
TIGR00133	gatB	Protein synthesis	aspartyl/glutamyl-tRNA(Asn/Gln) amidotransferase, B subunit
TIGR00055	uppS	Cell envelope	di-trans,poly-cis-decaprenylcistransferase
TIGR03953	rplD_bact	Protein synthesis	50S ribosomal protein uL4
TIGR01959	nuoF_fam	Energy metabolism	NADH oxidoreductase (quinone), F subunit
TIGR00060	L18_bact	Protein synthesis	ribosomal protein uL18
TIGR00114	lumazine-synth	Biosynthesis of cofactors, prosthetic groups, and carriers	6,7-dimethyl-8-ribityllumazine synthase
TIGR00116	tsf	Protein synthesis	translation elongation factor Ts
TIGR00070	hisG	Amino acid biosynthesis	ATP phosphoribosyltransferase
TIGR01951	nusB	Transcription	transcription antitermination factor NusB
TIGR00150	T6A_YjeE	Protein synthesis	tRNA threonylcarbamoyl adenosine modification protein YjeE
TIGR00057	TIGR00057	Protein synthesis	tRNA threonylcarbamoyl adenosine modification protein, Sua5/YciO/YrdC/YwlC family
TIGR00595	priA	DNA metabolism	primosomal protein N'
TIGR00239	2oxo_dh_E1	Energy metabolism	oxoglutarate dehydrogenase (succinyl-transferring), E1 component
TIGR00158	L9	Protein synthesis	ribosomal protein bL9
TIGR03723	T6A_TsaD_YgjD	Protein synthesis	tRNA threonylcarbamoyl adenosine modification protein TsaD
TIGR00767	rho	Transcription	transcription termination factor Rho
TIGR00048	rRNA_mod_RlmN	Protein synthesis	23S rRNA (adenine(2503)-C(2))-methyltransferase
TIGR01083	nth	DNA metabolism	endonuclease III
TIGR00081	purC	Purines, pyrimidines, nucleosides, and nucleotides	phosphoribosylaminoimidazolesuccinocarboxamide synthase
TIGR00422	valS	Protein synthesis	valine--tRNA ligase
TIGR03705	poly_P_kin	Central intermediary metabolism	polyphosphate kinase 1
TIGR00959	ffh	Protein fate	signal recognition particle protein
TIGR01169	rplA_bact	Protein synthesis	ribosomal protein uL1
TIGR01388	rnd	Transcription	ribonuclease D
TIGR00928	purB	Purines, pyrimidines, nucleosides, and nucleotides	adenylosuccinate lyase
TIGR00550	nadA	Biosynthesis of cofactors, prosthetic groups, and carriers	quinolinate synthetase complex, A subunit
TIGR01798	cit_synth_I	Energy metabolism	citrate (Si)-synthase
TIGR00510	lipA	Biosynthesis of cofactors, prosthetic groups, and carriers	lipoyl synthase
TIGR00338	serB	Amino acid biosynthesis	phosphoserine phosphatase SerB
TIGR03263	guanyl_kin	Purines, pyrimidines, nucleosides, and nucleotides	guanylate kinase
TIGR01066	rplM_bact	Protein synthesis	ribosomal protein uL13
TIGR01327	PGDH	Amino acid biosynthesis	phosphoglycerate dehydrogenase
TIGR00639	PurN	Purines, pyrimidines, nucleosides, and nucleotides	phosphoribosylglycinamide formyltransferase
TIGR00302	TIGR00302	Purines, pyrimidines, nucleosides, and nucleotides	phosphoribosylformylglycinamidine synthase, purS protein
TIGR00234	tyrS	Protein synthesis	tyrosine--tRNA ligase
TIGR00061	L21	Protein synthesis	ribosomal protein bL21
TIGR01737	FGAM_synth_I	Purines, pyrimidines, nucleosides, and nucleotides	phosphoribosylformylglycinamidine synthase I
TIGR01125	TIGR01125	Protein synthesis	ribosomal protein S12 methylthiotransferase RimO
TIGR00214	lipB	Protein fate	lipoyl(octanoyl) transferase
TIGR00043	TIGR00043	Protein synthesis	rRNA maturation RNase YbeY
TIGR02027	rpoA	Transcription	DNA-directed RNA polymerase, alpha subunit
TIGR00445	mraY	Cell envelope	phospho-N-acetylmuramoyl-pentapeptide-transferase
TIGR00382	clpX	Protein fate	ATP-dependent Clp protease, ATP-binding subunit ClpX
TIGR00109	hemH	Biosynthesis of cofactors, prosthetic groups, and carriers	ferrochelatase
TIGR00064	ftsY	Protein fate	signal recognition particle-docking protein FtsY
TIGR00105	L31	Protein synthesis	ribosomal protein bL31
TIGR01135	glmS	Central intermediary metabolism	glutamine-fructose-6-phosphate transaminase (isomerizing)
TIGR01683	thiS	Biosynthesis of cofactors, prosthetic groups, and carriers	thiamine biosynthesis protein ThiS
TIGR00166	S6	Protein synthesis	ribosomal protein bS6
TIGR00062	L27	Protein synthesis	ribosomal protein bL27
TIGR02075	pyrH_bact	Purines, pyrimidines, nucleosides, and nucleotides	UMP kinase
TIGR00635	ruvB	DNA metabolism	Holliday junction DNA helicase RuvB
TIGR02386	rpoC_TIGR	Transcription	DNA-directed RNA polymerase, beta' subunit
TIGR00459	aspS_bact	Protein synthesis	aspartate--tRNA ligase
TIGR03632	uS11_bact	Protein synthesis	ribosomal protein uS11
TIGR00212	hemC	Biosynthesis of cofactors, prosthetic groups, and carriers	hydroxymethylbilane synthase
TIGR00071	hisT_truA	Protein synthesis	tRNA pseudouridine(38-40) synthase
TIGR00418	thrS	Protein synthesis	threonine--tRNA ligase
TIGR00653	GlnA	Amino acid biosynthesis	glutamine synthetase, type I
TIGR00009	L28	Protein synthesis	ribosomal protein bL28
TIGR01049	rpsJ_bact	Protein synthesis	ribosomal protein uS10
TIGR02012	tigrfam_recA	DNA metabolism	protein RecA
TIGR02273	16S_RimM	Transcription	16S rRNA processing protein RimM
TIGR00184	purA	Purines, pyrimidines, nucleosides, and nucleotides	adenylosuccinate synthase
TIGR02013	rpoB	Transcription	DNA-directed RNA polymerase, beta subunit
TIGR03594	GTPase_EngA	Protein synthesis	ribosome-associated GTPase EngA
TIGR01216	ATP_synt_epsi	Energy metabolism	ATP synthase F1, epsilon subunit
TIGR00086	smpB	Protein synthesis	SsrA-binding protein
TIGR00496	frr	Protein synthesis	ribosome recycling factor
TIGR03654	L6_bact	Protein synthesis	ribosomal protein uL6
TIGR00263	trpB	Amino acid biosynthesis	tryptophan synthase, beta subunit
TIGR01171	rplB_bact	Protein synthesis	ribosomal protein uL2
TIGR00042	TIGR00042	DNA metabolism	non-canonical purine NTP pyrophosphatase, RdgB/HAM1 family
TIGR01173	glmU	Central intermediary metabolism	UDP-N-acetylglucosamine diphosphorylase/glucosamine-1-phosphate N-acetyltransferase
TIGR00810	secG	Protein fate	preprotein translocase, SecG subunit
TIGR00468	pheS	Protein synthesis	phenylalanine--tRNA ligase, alpha subunit
TIGR00838	argH	Amino acid biosynthesis	argininosuccinate lyase
TIGR00152	TIGR00152	Biosynthesis of cofactors, prosthetic groups, and carriers	dephospho-CoA kinase
TIGR01011	rpsB_bact	Protein synthesis	ribosomal protein uS2
TIGR01072	murA	Cell envelope	UDP-N-acetylglucosamine 1-carboxyvinyltransferase
TIGR01017	rpsD_bact	Protein synthesis	ribosomal protein uS4
TIGR03631	uS13_bact	Protein synthesis	ribosomal protein uS13
TIGR02191	RNaseIII	Transcription	ribonuclease III
